# *In Silico* Design of siRNAs Targeting Existing and Future Respiratory Viruses with VirusSi

**DOI:** 10.1101/2020.08.13.250076

**Authors:** Dingyao Zhang, Jun Lu

**Author notes:** Correspondence should be addressed to: Jun Lu, 10 Amistad Street, Room 237C, New Haven, CT 06520.

## Abstract

The COVID-19 pandemic has exposed global inadequacies in therapeutic options against both the COVID-19-causing SARS-CoV-2 virus and other newly emerged respiratory viruses. In this study, we present the VirusSi computational pipeline, which facilitates the rational design of siRNAs to target existing and future respiratory viruses. Mode A of VirusSi designs siRNAs against an existing virus, incorporating considerations on siRNA properties, off-target effects, viral RNA structure and viral mutations. It designs multiple siRNAs out of which the top candidate targets >99% of SARS-CoV-2 strains, and the combination of the top four siRNAs is predicted to target all SARS-CoV-2 strains. Additionally, we develop Greedy Algorithm with Redundancy (GAR) and Similarity-weighted Greedy Algorithm with Redundancy (SGAR) to support the Mode B of VirusSi, which pre-designs siRNAs against future emerging viruses based on existing viral sequences. Time-simulations using known coronavirus genomes as early as 10 years prior to the COVID-19 outbreak show that at least three SARS-CoV-2-targeting siRNAs are among the top 30 pre-designed siRNAs. Before-the-outbreak pre-design is also possible against the MERS-CoV virus and the 2009-H1N1 swine flu virus. Our data support the feasibility of pre-designing anti-viral siRNA therapeutics prior to viral outbreaks. We propose the development of a collection of pre-designed, safety-tested, and off-the-shelf siRNAs that could accelerate responses toward future viral diseases.
