## Supplementary Table S1 for "*In Silico* Design of siRNAs Targeting Existing and Future Respiratory Viruses with VirusSi"

### Sheet: SuppTable1
Supplementary Table S1. Rules for Candidate siRNAs
Rule Number	The number of the design rule
Rule Description	The description of corresponding rule
Rule Number	Rule Description
1	The functional siRNA strand must begin with a U, corresponding to an A at the end of target site.
2	Exclude any candidate beginning with AA (score = 0)
3	Exclude any candidate containing a run of four of the same base in a row (score = 0)
4	Exclude candidates with extreme GC percentage (GC <= 25% or > 60%); promote candidates with GC between 25-55% (score = 3); if GC > 55% and <= 60% then score = 1 (neutral)
5	Exclude any candidate containing ambiguous bases (e.g. N) (score = 0)
6	Exclude any candidate with a run of 7 C/G bases (score = 0)
7	Give precedence to candidates with weaker base-pairing at positions 15-20 (priority on pos. 17-19); score = 5. If all 6 positions are A or T, decreasing to 0.1 if all 6 are G/C. Score drops off steeply as the number of A/T bases decreases.
8	If the unpaired probability of the last 8bp of candidate targeting region is less than or equal to 0.01157, the score will be 0. If the probability is larger than 0.01157 but less than 0.1, the score is 5*(probability - 0.01157) / (0.1-0.01157).If the probability is more than or equal to 0.1, the score should be 5.
