## Supplementary Table S2 for "*In Silico* Design of siRNAs Targeting Existing and Future Respiratory Viruses with VirusSi"

### Sheet: SuppTable2
Supplementary Table S2. Prediction of siRNAs Based on Broadly Targeting siRNAs
Rank	siRNAs were ranked based on the number of input strains that they target in descending order
Target_sequence	Reverse and complementary sequence of the siRNA that appear in targeted viral genomes
siRNA	The siRNA sequence
% of SARS-CoV-2	The % of SARS-CoV-2 strains that can be targeted by the siRNA
Rank	Target_sequence	siRNA	% of SARS-CoV-2
1	AUGCUAUUAGUGCUAAGAAUA	UAUUCUUAGCACUAAUAGCAU	0
2	GCUAUUAGUGCUAAGAAUAGA	UCUAUUCUUAGCACUAAUAGC	0
3	AUAUGCUAUUAGUGCUAAGAA	UUCUUAGCACUAAUAGCAUAU	0
4	UUGGGAUUACCCUAAGUGUGA	UCACACUUAGGGUAAUCCCAA	0
5	UUAUGGGUUGGGAUUACCCUA	UAGGGUAAUCCCAACCCAUAA	0.0188442
6	UAUGGGUUGGGAUUACCCUAA	UUAGGGUAAUCCCAACCCAUA	0.0188442
7	GGCAUUUGACAUCUGCAACUA	UAGUUGCAGAUGUCAAAUGCC	0
8	GGUUCUAUUGUAAAUGCCCGA	UCGGGCAUUUACAAUAGAACC	0
9	GGGAUUACCCUAAGUGUGAUA	UAUCACACUUAGGGUAAUCCC	0
10	GAUUACCCUAAGUGUGAUAGA	UCUAUCACACUUAGGGUAAUC	0
11	GACGCGGAACCCUAACAAUGA	UCAUUGUUAGGGUUCCGCGUC	0
12	UGGGACGCGGAACCCUAACAA	UUGUUAGGGUUCCGCGUCCCA	0
13	UUGGGACGCGGAACCCUAACA	UGUUAGGGUUCCGCGUCCCAA	0
14	UUCUUGUGGUAGUGUUGGUUA	UAACCAACACUACCACAAGAA	0
15	UGCUGGGUAUUGGCGGAGACA	UGUCUCCGCCAAUACCCAGCA	0
16	GCUAGCUCUGCCAUUAAUAGA	UCUAUUAAUGGCAGAGCUAGC	0
17	GUUCAAUUUGCCAGGUUGUGA	UCACAACCUGGCAAAUUGAAC	0
18	AUUAACGAACUCUAUGGAUUA	UAAUCCAUAGAGUUCGUUAAU	0
19	ACUACAAGACUAAUACUUGUA	UACAAGUAUUAGUCUUGUAGU	0
20	ACAUCUGCAACUAUAAGGCUA	UAGCCUUAUAGUUGCAGAUGU	0
21	CAUCUGCAACUAUAAGGCUAA	UUAGCCUUAUAGUUGCAGAUG	0
22	AUGAAUCUGAGUACUUACUCA	UGAGUAAGUACUCAGAUUCAU	0
23	GGUAUUGGCGGAGACAGGACA	UGUCCUGUCUCCGCCAAUACC	0
24	CUGUAGCUGUAGUCAAUGAUA	UAUCAUUGACUACAGCUACAG	0
25	UGUAGCUGUAGUCAAUGAUAA	UUAUCAUUGACUACAGCUACA	0
26	GACUCGUUGUUUAGCUAUUCA	UGAAUAGCUAAACAACGAGUC	0
27	UAAUGACUCGUUGUUUAGCUA	UAGCUAAACAACGAGUCAUUA	0
28	GGGUGUACCUCUUAAUGCCAA	UUGGCAUUAAGAGGUACACCC	0
29	GCCUACUAUGUGUGACAUCAA	UUGAUGUCACACAUAGUAGGC	0
30	UGCCUACUAUGUGUGACAUCA	UGAUGUCACACAUAGUAGGCA	0
31	GCAAUAAUGACUCGUUGUUUA	UAAACAACGAGUCAUUAUUGC	0
32	UGGACGUUCAGUCUAUGUAAA	UUUACAUAGACUGAACGUCCA	0
33	GGAAGAUGGUUGUGUGUGAUA	UAUCACACACAACCAUCUUCC	0
34	GUUAAGAUGCUUACUCCUAAA	UUUAGGAGUAAGCAUCUUAAC	0
35	CUGGGUGGAAACCGAUCUGAA	UUCAGAUCGGUUUCCACCCAG	0
36	GCAUGAAGAUAUAGAAUACCA	UGGUAUUCUAUAUCUUCAUGC	0
37	UUGAGUGCUAUGACAGGUUUA	UAAACCUGUCAUAGCACUCAA	0
38	UGAGUGCUAUGACAGGUUUAA	UUAAACCUGUCAUAGCACUCA	0
39	CCCAUUGACAAAUUGUGUUAA	UUAACACAAUUUGUCAAUGGG	0
40	CUGGACGUUCAGUCUAUGUAA	UUACAUAGACUGAACGUCCAG	0
41	GUGUUAAGAUGCUUACUCCUA	UAGGAGUAAGCAUCUUAACAC	0
42	GUAACGUCAUUCCUACCAUGA	UCAUGGUAGGAAUGACGUUAC	0
43	CGUCAUUCCUACCAUGACUCA	UGAGUCAUGGUAGGAAUGACG	0
44	ACCCUAAGUGUGAUAGAGCUA	UAGCUCUAUCACACUUAGGGU	0
45	GGGUGGAAACCGAUCUGAAGA	UCUUCAGAUCGGUUUCCACCC	0
46	UUAAUUAACGAACUCUAUGGA	UCCAUAGAGUUCGUUAAUUAA	0
47	GCGAUUCAGUUCCUCUUCACA	UGUGAAGAGGAACUGAAUCGC	0
48	ACUGGACGUUCAGUCUAUGUA	UACAUAGACUGAACGUCCAGU	0
49	AGCGUAACGUCAUUCCUACCA	UGGUAGGAAUGACGUUACGCU	0
50	UAAUACUGGACGUUCAGUCUA	UAGACUGAACGUCCAGUAUUA	0
51	CUAUUAUGAGAGCAUGUCUUA	UAAGACAUGCUCUCAUAAUAG	0
52	CAAAGCGUAACGUCAUUCCUA	UAGGAAUGACGUUACGCUUUG	0
53	GUGCUACAGGUGUCCUAAGGA	UCCUUAGGACACCUGUAGCAC	0
54	GGUGCAAUUGUGACUCGCUUA	UAAGCGAGUCACAAUUGCACC	0
55	UAAGCUUAAUUGUAGUUUCCA	UGGAAACUACAAUUAAGCUUA	0
56	UGGCUUAUAGCUCUAGUGCAA	UUGCACUAGAGCUAUAAGCCA	0
57	GGCUUAUAGCUCUAGUGCAAA	UUUGCACUAGAGCUAUAAGCC	0
58	GGUGUUAUAAGACCUUUGAUA	UAUCAAAGGUCUUAUAACACC	0
59	AUGUUACCCUUUGUCCAAGAA	UUCUUGGACAAAGGGUAACAU	0
60	UGCCGGUUGCUUUGUAGAUGA	UCAUCUACAAAGCAACCGGCA	0
61	CGCAUGAUGCUAGCUCUGCCA	UGGCAGAGCUAGCAUCAUGCG	0
62	AUUGGCGGAGACAGGACAGAA	UUCUGUCCUGUCUCCGCCAAU	0
63	UAUUGGCGGAGACAGGACAGA	UCUGUCCUGUCUCCGCCAAUA	0
64	ACUAUGUUACCCUUUGUCCAA	UUGGACAAAGGGUAACAUAGU	0
65	GCAUGCCGUAAGUGUAAUUUA	UAAAUUACACUUACGGCAUGC	0
66	CUCACAAAGCAUGAAGAUAUA	UAUAUCUUCAUGCUUUGUGAG	0
67	ACCACCACUCAAUCGUAAUUA	UAAUUACGAUUGAGUGGUGGU	0
68	UGACAGGUUUAAAGUUAAUGA	UCAUUAACUUUAAACCUGUCA	0
69	GCUAAGGUUGCUGGUAUUGGA	UCCAAUACCAGCAACCUUAGC	0
70	CUAAGGUUGCUGGUAUUGGAA	UUCCAAUACCAGCAACCUUAG	0
71	UAAGGUUGCUGGUAUUGGAAA	UUUCCAAUACCAGCAACCUUA	0
72	UCAUUCCUACCAUGACUCAAA	UUUGAGUCAUGGUAGGAAUGA	0
73	UUCCUACCAUGACUCAAAUGA	UCAUUUGAGUCAUGGUAGGAA	0
74	CCCUCUCACAAAGCAUGAAGA	UCUUCAUGCUUUGUGAGAGGG	0
75	ACCCAAAGAAUCCCAACUACA	UGUAGUUGGGAUUCUUUGGGU	0
76	GUGUAUGUAAGUACACUGAUA	UAUCAGUGUACUUACAUACAC	0
77	GUCAUUCCUACCAUGACUCAA	UUGAGUCAUGGUAGGAAUGAC	0
78	UACCCUCUCACAAAGCAUGAA	UUCAUGCUUUGUGAGAGGGUA	0
79	ACUUCCAUAGUGUCUUAACAA	UUGUUAAGACACUAUGGAAGU	0
80	AGUAUGCUCAUAAACAUGACA	UGUCAUGUUUAUGAGCAUACU	0
81	AGGUAGUCCUUCUAUAGUUGA	UCAACUAUAGAAGGACUACCU	0
82	ACCUGUAGCUGUAGUCAAUGA	UCAUUGACUACAGCUACAGGU	0
83	UGUGCACAGGUAGUCCUUCUA	UAGAAGGACUACCUGUGCACA	0
84	AUGAUAAGUGCUUUGCUAAUA	UAUUAGCAAAGCACUUAUCAU	0
85	GUUUGAGACUAUUCCCACACA	UGUGUGGGAAUAGUCUCAAAC	0
86	AUCUUGUGGUUAUCACUACAA	UUGUAGUGAUAACCACAAGAU	0
87	ACAGCACGUGUUGUUUAUACA	UGUAUAAACAACACGUGCUGU	0
88	CUGAUGAUAAGUGCUUUGCUA	UAGCAAAGCACUUAUCAUCAG	0
89	CUCGCGGUGUGCACAUGAACA	UGUUCAUGUGCACACCGCGAG	0
90	UGAUGAUAAGUGCUUUGCUAA	UUAGCAAAGCACUUAUCAUCA	0
91	GGACUGAAAGUGGUGAUUACA	UGUAAUCACCACUUUCAGUCC	0
92	GUCUAAACUUACAGAUCUUAA	UUAAGAUCUGUAAGUUUAGAC	0
93	UGAUGCCUCUCGGUUACUUCA	UGAAGUAACCGAGAGGCAUCA	0
94	AUUCAUGCUGUAUUAGACACA	UGUGUCUAAUACAGCAUGAAU	0
95	CUACUGAUGUUCUUGUUAACA	UGUUAACAAGAACAUCAGUAG	0
96	GAGUACAACAUUCAUGCUGUA	UACAGCAUGAAUGUUGUACUC	0
97	CCAGAUGAUGCCUCUCGGUUA	UAACCGAGAGGCAUCAUCUGG	0
98	AUCUGCCUACUAUGUGUGACA	UGUCACACAUAGUAGGCAGAU	0
99	UAUGUUACCCUUUGUCCAAGA	UCUUGGACAAAGGGUAACAUA	0
100	AGACCUUGGCGUAGUAUCCAA	UUGGAUACUACGCCAAGGUCU	0
