## Supplementary Table S3 for "*In Silico* Design of siRNAs Targeting Existing and Future Respiratory Viruses with VirusSi"

### Sheet: SuppTable3
Supplementary Table S3. Time Simluaion of Pre-designing siRNAs against SARS-CoV-2 Based on Data Ending in Year 2011
Rank	Time simulation was perfomed using human/bat Coronaviridae genomes with data ending year in 2011. SGAR-based prediction was performed. Rank of pre-designed siRNAs are shown.
Target_sequence	Reverse and complementary sequence of the siRNA that appear in the targeted viral genomes
siRNA	The siRNA sequence
% of SARS-CoV-2	The percentage of SARS-CoV-2 strains that can be targeted by the siRNA
Rank	Target_sequence	siRNA	% of SARS-CoV-2
1	UUAUGGGUUGGGAUUAUCCUA	UAGGAUAAUCCCAACCCAUAA	99.6985
2	GACUAGAGCCCUGUAAUGGUA	UACCAUUACAGGGCUCUAGUC	0
3	CUCUAGUGCAGCUCGACUAGA	UCUAGUCGAGCUGCACUAGAG	0
4	GAUGUCCUGCUGAAAUAGUUA	UAACUAUUUCAGCAGGACAUC	0
5	UAGUAUGAUGAUCCUUAGUGA	UCACUAAGGAUCAUCAUACUA	0
6	GUGACCGAAAGGUAAGAUGGA	UCCAUCUUACCUUUCGGUCAC	96.3317
7	UGACAAUGGUUAUUUAAACGA	UCGUUUAAAUAACCAUUGUCA	0
8	UAUGGGUUGGGAUUAUCCUAA	UUAGGAUAAUCCCAACCCAUA	99.6984924623116(overlapped with siRNA #1, not counted)
9	GUAAUCAUUUAGUCUCAACUA	UAGUUGAGACUAAAUGAUUAC	0
10	UGAUCAGGCUUAUUUAAACGA	UCGUUUAAAUAAGCCUGAUCA	0
11	UGGAGUCACCAUAGACACAUA	UAUGUGUCUAUGGUGACUCCA	0
12	UUGGGAUUACCCUAAGUGUGA	UCACACUUAGGGUAAUCCCAA	0
13	GCUGCAAUAUUGUUAACGUGA	UCACGUUAACAAUAUUGCAGC	99.554
14	AGUUGUACAAUCCUAAAGCAA	UUGCUUUAGGAUUGUACAACU	0
15	UUCAAUUGUUUGUCGCUUUGA	UCAAAGCGACAAACAAUUGAA	0
