## Supplementary Table S4 for "*In Silico* Design of siRNAs Targeting Existing and Future Respiratory Viruses with VirusSi"

### Sheet: 2008
Supplementary Table S4. Time Simulation of Pre-design against MERS-CoV
Input data Ending Year		Human/bat coronaviridae genomes with the indicated ending year were used as input for VirusSi, using SGAR with a Multi-siRNA setting of 3.
Rank		Rank of the siRNA within a corresponding input data ending year.
Target_sequence		Reverse and complementary sequence of the siRNA that appear in targeted viral genomes
siRNA		The siRNA sequence
% of SARS-CoV-2		The percent of SARS-CoV-2 strains that can be targeted by the siRNA
Input Data Ending Year	Rank	Target_sequence	siRNA	% of SARS-CoV-2
2008	1	UGCCUACAGGCUGUAUGAUGA	UCAUCAUACAGCCUGUAGGCA	0
2008	2	CCUCCUGGUAGUGGUAAGUCA	UGACUUACCACUACCAGGAGG	0
2008	3	GCAUACAAUGCUAGUUAAACA	UGUUUAACUAGCAUUGUAUGC	0
2008	4	UUAAUGACCGCCUCUAUAUAA	UUAUAUAGAGGCGGUCAUUAA	0
2008	5	GUGUUAACCUGCAAAGUGGUA	UACCACUUUGCAGGUUAACAC	0
2008	6	CUAACCAUUUAGUCUCAACUA	UAGUUGAGACUAAAUGGUUAG	0
2008	7	UUAUGGGUUGGGAUUAUCCUA	UAGGAUAAUCCCAACCCAUAA	0
2008	8	CCGUUUACGAUACAUAGUCUA	UAGACUAUGUAUCGUAAACGG	0
2008	9	GCAGUAUACUUCUGCUUGUAA	UUACAAGCAGAAGUAUACUGC	0
2008	10	UUGUGCCAUACACCACUUAUA	UAUAAGUGGUGUAUGGCACAA	0
2008	11	AGCUCGACUAGAGCCCUGUAA	UUACAGGGCUCUAGUCGAGCU	0
2008	12	UAUGGGUUGGGAUUAUCCUAA	UUAGGAUAAUCCCAACCCAUA	0
2008	13	UCCUGGUAGUGGUAAGUCACA	UGUGACUUACCACUACCAGGA	0
2008	14	GUGACCGAAAGGUAAGAUGGA	UCCAUCUUACCUUUCGGUCAC	0
2008	15	CUGGUUAUAGUAAGUUGUUUA	UAAACAACUUACUAUAACCAG	0
2008	16	GCUCACAGCACACUAUGCAGA	UCUGCAUAGUGUGCUGUGAGC	0
2008	17	UUUAUUUGAUGAGGCUGGUGA	UCACCAGCCUCAUCAAAUAAA	0
2008	18	UUGAGUGUUAUAGUGGCUUUA	UAAAGCCACUAUAACACUCAA	0
2008	19	GCCUACAGGCUGUAUGAUGAA	UUCAUCAUACAGCCUGUAGGC	0
2008	20	UAACCAUUUAGUCUCAACUAA	UUAGUUGAGACUAAAUGGUUA	0
2008	21	GCUGCAAUAUUGUUAACGUGA	UCACGUUAACAAUAUUGCAGC	0
2008	22	GUCAGUGAAGUAGAUUAUGUA	UACAUAAUCUACUUCACUGAC	0
2008	23	UUGCUCACAGCACACUAUGCA	UGCAUAGUGUGCUGUGAGCAA	0
2008	24	UUGGUUGGGUAUGGAUGUUGA	UCAACAUCCAUACCCAACCAA	0
2008	25	ACAAUGCUAGUUAAACAAGGA	UCCUUGUUUAACUAGCAUUGU	0
2008	26	AUGUUGAUGGUCUUAAGUAUA	UAUACUUAAGACCAUCAACAU	0
2008	27	GUUUAUGAACAGACCAUUAAA	UUUAAUGGUCUGUUCAUAAAC	0
2008	28	GACUAGAGCCCUGUAAUGGUA	UACCAUUACAGGGCUCUAGUC	0
2008	29	UGGUGGUUCUCUUUAUGUUAA	UUAACAUAAAGAGAACCACCA	0
2008	30	GCUGUAUGAUGAAUGUUGCUA	UAGCAACAUUCAUCAUACAGC	0
2008	31	CAAAGAGGCUAGAGCUGUUAA	UUAACAGCUCUAGCCUCUUUG	0
2008	32	GAGUACGAACUUAUGUACUCA	UGAGUACAUAAGUUCGUACUC	0
2008	33	CUGACAUAACGCGCGAGAAUA	UAUUCUCGCGCGUUAUGUCAG	0
2008	34	GGGUACUACACUUGUUAAUAA	UUAUUAACAAGUGUAGUACCC	0
2008	35	GUUAAUGAUGCUAUUACACAA	UUGUGUAAUAGCAUCAUUAAC	0
2008	36	GUUUGCAGCAGAAACUAUUAA	UUAAUAGUUUCUGCUGCAAAC	0
2008	37	UCAUUGUAUAGGCCUAUAUUA	UAAUAUAGGCCUAUACAAUGA	0
2008	38	CUGUAUGAUGAAUGUUGCUAA	UUAGCAACAUUCAUCAUACAG	0
2008	39	UGUGCAGAAUGAAUUCUCGUA	UACGAGAAUUCAUUCUGCACA	0
2008	40	UAGUAUGAUGAUCCUUAGUGA	UCACUAAGGAUCAUCAUACUA	0
2008	41	UGGUUGGGUAUGGAUGUUGAA	UUCAACAUCCAUACCCAACCA	0
2008	42	CAGCUCGACUAGAGCCCUGUA	UACAGGGCUCUAGUCGAGCUG	0
2008	43	UACAUAGUCUACUCUUGUGCA	UGCACAAGAGUAGACUAUGUA	0
2008	44	GAUGUCCUGCUGAAAUAGUUA	UAACUAUUUCAGCAGGACAUC	0
2008	45	GUGUCCUAAGGAAAUAGUUGA	UCAACUAUUUCCUUAGGACAC	0
2008	46	UGUUUCUCAACAGCUUAGUGA	UCACUAAGCUGUUGAGAAACA	0
2008	47	CUCUAGUGCAGCUCGACUAGA	UCUAGUCGAGCUGCACUAGAG	0
2008	48	AGCAAUCCAUGACAUUGGUAA	UUACCAAUGUCAUGGAUUGCU	0
2008	49	GGGUGUGACCGAAAGGUAAGA	UCUUACCUUUCGGUCACACCC	0
2008	50	GGUGGCUGGGAUGAUAUGUUA	UAACAUAUCAUCCCAGCCACC	0
2008	51	AUGUUUAUGAACAGACCAUUA	UAAUGGUCUGUUCAUAAACAU	0
2008	52	UUGGGAUUACCCUAAGUGUGA	UCACACUUAGGGUAAUCCCAA	100
2008	53	UGCAGACAAACCUGAUCUUAA	UUAAGAUCAGGUUUGUCUGCA	0
2008	54	CUAUGCAGCUAUACUUAAUAA	UUAUUAAGUAUAGCUGCAUAG	0
2008	55	UUUGGCGUUACAACUUUGAUA	UAUCAAAGUUGUAACGCCAAA	0
2008	56	UUCAGAUACGCCUUGUGUGUA	UACACACAAGGCGUAUCUGAA	0
2008	57	UUGGUACAUAUAUGUUCGUAA	UUACGAACAUAUAUGUACCAA	0
2008	58	GUUGCAGUAUGGGCAUUAUAA	UUAUAAUGCCCAUACUGCAAC	0
2008	59	UGUGGAUCUGUUGGUUAUGUA	UACAUAACCAACAGAUCCACA	0
2008	60	AUAGUCUACUCUUGUGCAGAA	UUCUGCACAAGAGUAGACUAU	0
2008	61	UGUCGAACUAUAAUGUAUGAA	UUCAUACAUUAUAGUUCGACA	0
2008	62	CAUAGUCUACUCUUGUGCAGA	UCUGCACAAGAGUAGACUAUG	0
2008	63	CCACUCUUAUACAGAAUGGAA	UUCCAUUCUGUAUAAGAGUGG	0
2008	64	UUGUUUGCCGGUUUGAUACUA	UAGUAUCAAACCGGCAAACAA	0
2008	65	ACAGACUGUUGAUUCAUCACA	UGUGAUGAAUCAACAGUCUGU	0
2008	66	AUGCUAUUAGUGCUAAGAAUA	UAUUCUUAGCACUAAUAGCAU	100
2008	67	UGAUUACCGUUGUGCUUGUUA	UAACAAGCACAACGGUAAUCA	0
2008	68	UCCACCGUCCAGUCUAAAUUA	UAAUUUAGACUGGACGGUGGA	0
2008	69	UAGUAUGUGUACUAACUAUGA	UCAUAGUUAGUACACAUACUA	0
2008	70	ACAGGGUAGAUGGUAAAUUUA	UAAAUUUACCAUCUACCCUGU	0
2008	71	AGCGUUCUGGUGUUAUAAUUA	UAAUUAUAACACCAGAACGCU	0
2008	72	CCACCGUCCAGUCUAAAUUAA	UUAAUUUAGACUGGACGGUGG	0
2008	73	AGGUGGUGUACCUAUAAUUAA	UUAAUUAUAGGUACACCACCU	0
2008	74	GCAAGUGAUUCGGAAAUUUCA	UGAAAUUUCCGAAUCACUUGC	0
2008	75	GUUUGCCGGUUUGAUACUAGA	UCUAGUAUCAAACCGGCAAAC	0
2008	76	AGUAGUGGAGAGUGAUAUAUA	UAUAUAUCACUCUCCACUACU	0
2008	77	CCGGGUGUGACCGAAAGGUAA	UUACCUUUCGGUCACACCCGG	0
2008	78	UUGUGUAGGCCCAUUAAAUUA	UAAUUUAAUGGGCCUACACAA	0
2008	79	GGUUGACAAAGUCGAAUUUAA	UUAAAUUCGACUUUGUCAACC	0
2008	80	UUGCGGUUGUUGGCUUAAUAA	UUAUUAAGCCAACAACCGCAA	0
2008	81	CUGGUACUGGUAUGGCCAUUA	UAAUGGCCAUACCAGUACCAG	0
2008	82	GCUAAAGCUCCUCCUGGUGAA	UUCACCAGGAGGAGCUUUAGC	0
2008	83	GGGUGGUUAUGAUGUUUCUAA	UUAGAAACAUCAUAACCACCC	0
2008	84	GGCUACUGUUGCUCAAAUUAA	UUAAUUUGAGCAACAGUAGCC	0
2008	85	AGUACUGUAGUUGAAGUUAAA	UUUAACUUCAACUACAGUACU	0
2008	86	ACAGAAUGGAAUCCUAGUGUA	UACACUAGGAUUCCAUUCUGU	0
2008	87	ACGUUAAUAGUUAAUAGCGUA	UACGCUAUUAACUAUUAACGU	0
2008	88	UUGGACUAGACGGUAUUAUUA	UAAUAAUACCGUCUAGUCCAA	0
2008	89	GCCAUACACCACUUAUAGGUA	UACCUAUAAGUGGUGUAUGGC	0
2008	90	UUUAUGGUGGCUGGGAUGAUA	UAUCAUCCCAGCCACCAUAAA	0
2008	91	GGCAGAGAAGUUUGAUUAUAA	UUAUAAUCAAACUUCUCUGCC	0
2008	92	GACUAGACGGUAUUAUUAUUA	UAAUAAUAAUACCGUCUAGUC	0
2008	93	GUAUGCAGCCACCUAUAAUAA	UUAUUAUAGGUGGCUGCAUAC	0
2008	94	AGCUUCGACCACAGUUAUUUA	UAAAUAACUGUGGUCGAAGCU	0
2008	95	UACGGUUUCGUCCGUGUUGCA	UGCAACACGGACGAAACCGUA	0
2008	96	AUUUGUGCCAUACACCACUUA	UAAGUGGUGUAUGGCACAAAU	0
2008	97	UGUUAGUCCAGCCGAAUUUAA	UUAAAUUCGGCUGGACUAACA	0
2008	98	AUAGAUGACGACGGUAAUAAA	UUUAUUACCGUCGUCAUCUAU	0
2008	99	GGUUGAACCCGAUGUUAAUAA	UUAUUAACAUCGGGUUCAACC	0
2008	100	CGUCCGUGCUUUCGAUAUUUA	UAAAUAUCGAAAGCACGGACG	0
2009	1	UGCCUACAGGCUGUAUGAUGA	UCAUCAUACAGCCUGUAGGCA	0
2009	2	UAGUAUGAUGAUCCUUAGUGA	UCACUAAGGAUCAUCAUACUA	0
2009	3	CCUCCUGGUAGUGGUAAGUCA	UGACUUACCACUACCAGGAGG	0
2009	4	GCUCACAGCACACUAUGCAGA	UCUGCAUAGUGUGCUGUGAGC	0
2009	5	GCAUACAAUGCUAGUUAAACA	UGUUUAACUAGCAUUGUAUGC	0
2009	6	GACUAGAGCCCUGUAAUGGUA	UACCAUUACAGGGCUCUAGUC	0
2009	7	UGGAGUCACCAUAGACACAUA	UAUGUGUCUAUGGUGACUCCA	0
2009	8	UCCUGGUAGUGGUAAGUCACA	UGUGACUUACCACUACCAGGA	0
2009	9	UUAUGGGUUGGGAUUAUCCUA	UAGGAUAAUCCCAACCCAUAA	0
2009	10	CCGUUUACGAUACAUAGUCUA	UAGACUAUGUAUCGUAAACGG	0
2009	11	AGCUCGACUAGAGCCCUGUAA	UUACAGGGCUCUAGUCGAGCU	0
2009	12	GCUGGAGUCACCAUAGACACA	UGUGUCUAUGGUGACUCCAGC	0
2009	13	UAUGGGUUGGGAUUAUCCUAA	UUAGGAUAAUCCCAACCCAUA	0
2009	14	UUGGUUGGGUAUGGAUGUUGA	UCAACAUCCAUACCCAACCAA	0
2009	15	UUGCUCACAGCACACUAUGCA	UGCAUAGUGUGCUGUGAGCAA	0
2009	16	GUGACCGAAAGGUAAGAUGGA	UCCAUCUUACCUUUCGGUCAC	0
2009	17	UUGAGUGUUAUAGUGGCUUUA	UAAAGCCACUAUAACACUCAA	0
2009	18	UUUAUUUGAUGAGGCUGGUGA	UCACCAGCCUCAUCAAAUAAA	0
2009	19	GCCUACAGGCUGUAUGAUGAA	UUCAUCAUACAGCCUGUAGGC	0
2009	20	CGUUUCGUCUUGUACGAAUCA	UGAUUCGUACAAGACGAAACG	0
2009	21	CUAACCAUUUAGUCUCAACUA	UAGUUGAGACUAAAUGGUUAG	0
2009	22	GCUGCAAUAUUGUUAACGUGA	UCACGUUAACAAUAUUGCAGC	0
2009	23	AGUGGAGUAGCCCGUCUAGUA	UACUAGACGGGCUACUCCACU	0
2009	24	GUGUUAACCUGCAAAGUGGUA	UACCACUUUGCAGGUUAACAC	0
2009	25	UGGUUGGGUAUGGAUGUUGAA	UUCAACAUCCAUACCCAACCA	0
2009	26	ACAAUGCUAGUUAAACAAGGA	UCCUUGUUUAACUAGCAUUGU	0
2009	27	UGAUUACCGUUGUGCUUGUUA	UAACAAGCACAACGGUAAUCA	0
2009	28	AUGUUGAUGGUCUUAAGUAUA	UAUACUUAAGACCAUCAACAU	0
2009	29	CAGCUCGACUAGAGCCCUGUA	UACAGGGCUCUAGUCGAGCUG	0
2009	30	CUAUUAAUAGGUGUAGUCGUA	UACGACUACACCUAUUAAUAG	0
2009	31	GUCCUGCUGAAAUAGUUAAUA	UAUUAACUAUUUCAGCAGGAC	0
2009	32	UAACCAUUUAGUCUCAACUAA	UUAGUUGAGACUAAAUGGUUA	0
2009	33	GAGUACGAACUUAUGUACUCA	UGAGUACAUAAGUUCGUACUC	0
2009	34	UCUUGGAGGUUUGAAUUAUUA	UAAUAAUUCAAACCUCCAAGA	0
2009	35	GCUGUAUGAUGAAUGUUGCUA	UAGCAACAUUCAUCAUACAGC	0
2009	36	UGGUGGUUCUCUUUAUGUUAA	UUAACAUAAAGAGAACCACCA	0
2009	37	GGGUACUACACUUGUUAAUAA	UUAUUAACAAGUGUAGUACCC	0
2009	38	UCAUUGUAUAGGCCUAUAUUA	UAAUAUAGGCCUAUACAAUGA	0
2009	39	UUGGUACAUAUAUGUUCGUAA	UUACGAACAUAUAUGUACCAA	0
2009	40	CUGUAUGAUGAAUGUUGCUAA	UUAGCAACAUUCAUCAUACAG	0
2009	41	GGUAUUCUAAUAGAUAUGGUA	UACCAUAUCUAUUAGAAUACC	0
2009	42	UGUGCAGAAUGAAUUCUCGUA	UACGAGAAUUCAUUCUGCACA	0
2009	43	CAAAGAGGCUAGAGCUGUUAA	UUAACAGCUCUAGCCUCUUUG	0
2009	44	UGCAGGUGCUAAGGUUGUUAA	UUAACAACCUUAGCACCUGCA	0
2009	45	UUCGCUAUGUUUAGGUUUAGA	UCUAAACCUAAACAUAGCGAA	0
2009	46	UACAUAGUCUACUCUUGUGCA	UGCACAAGAGUAGACUAUGUA	0
2009	47	CUCUAGUGCAGCUCGACUAGA	UCUAGUCGAGCUGCACUAGAG	0
2009	48	GUUAGUGCAAUGCAUAGUUUA	UAAACUAUGCAUUGCACUAAC	0
2009	49	GUAGUUAUAGGCACCACUAAA	UUUAGUGGUGCCUAUAACUAC	0
2009	50	UGCAGACAAACCUGAUCUUAA	UUAAGAUCAGGUUUGUCUGCA	0
2009	51	UUAAUGACCGCCUCUAUAUAA	UUAUAUAGAGGCGGUCAUUAA	0
2009	52	GUUAAUGAUGCUAUUACACAA	UUGUGUAAUAGCAUCAUUAAC	0
2009	53	GGGUGUGACCGAAAGGUAAGA	UCUUACCUUUCGGUCACACCC	0
2009	54	UGUUUCUCAACAGCUUAGUGA	UCACUAAGCUGUUGAGAAACA	0
2009	55	GUUUGCAGCAGAAACUAUUAA	UUAAUAGUUUCUGCUGCAAAC	0
2009	56	ACAUGGUUGCUAAUGGUUUGA	UCAAACCAUUAGCAACCAUGU	0
2009	57	UUAUGACAUUGGCAAUCCUAA	UUAGGAUUGCCAAUGUCAUAA	0
2009	58	CUAUGCAGCUAUACUUAAUAA	UUAUUAAGUAUAGCUGCAUAG	0
2009	59	GAUGUCCUGCUGAAAUAGUUA	UAACUAUUUCAGCAGGACAUC	0
2009	60	UUGUUUGCCGGUUUGAUACUA	UAGUAUCAAACCGGCAAACAA	0
2009	61	UUCAGAUACGCCUUGUGUGUA	UACACACAAGGCGUAUCUGAA	0
2009	62	GCAGUAUACUUCUGCUUGUAA	UUACAAGCAGAAGUAUACUGC	0
2009	63	UGUGGAUCUGUUGGUUAUGUA	UACAUAACCAACAGAUCCACA	0
2009	64	UUGUGCCAUACACCACUUAUA	UAUAAGUGGUGUAUGGCACAA	0
2009	65	AUAGUCUACUCUUGUGCAGAA	UUCUGCACAAGAGUAGACUAU	0
2009	66	UAGUAUGCCAGCACUUUAUAA	UUAUAAAGUGCUGGCAUACUA	0
2009	67	AUAGUAUUAUGCGUUUGCAUA	UAUGCAAACGCAUAAUACUAU	0
2009	68	CUGGUUAUAGUAAGUUGUUUA	UAAACAACUUACUAUAACCAG	0
2009	69	CAUAGUCUACUCUUGUGCAGA	UCUGCACAAGAGUAGACUAUG	0
2009	70	UUGGGAUUACCCUAAGUGUGA	UCACACUUAGGGUAAUCCCAA	100
2009	71	UUGGGAUUAUCCCAAAUGUGA	UCACAUUUGGGAUAAUCCCAA	0
2009	72	AUGCUAUUAGUGCUAAGAAUA	UAUUCUUAGCACUAAUAGCAU	100
2009	73	AGCAAUCCAUGACAUUGGUAA	UUACCAAUGUCAUGGAUUGCU	0
2009	74	ACAGACUGUUGAUUCAUCACA	UGUGAUGAAUCAACAGUCUGU	0
2009	75	GUCAGUGAAGUAGAUUAUGUA	UACAUAAUCUACUUCACUGAC	0
2009	76	GUAAUCAUUUAGUCUCAACUA	UAGUUGAGACUAAAUGAUUAC	0
2009	77	GUUUGCCGGUUUGAUACUAGA	UCUAGUAUCAAACCGGCAAAC	0
2009	78	GCUAUUAGUGCUAAGAAUAGA	UCUAUUCUUAGCACUAAUAGC	100
2009	79	CCGGGUGUGACCGAAAGGUAA	UUACCUUUCGGUCACACCCGG	0
2009	80	AUGGGUUGGGAUUAUCCCAAA	UUUGGGAUAAUCCCAACCCAU	0
2009	81	AGCGUUCUGGUGUUAUAAUUA	UAAUUAUAACACCAGAACGCU	0
2009	82	UCCACCGUCCAGUCUAAAUUA	UAAUUUAGACUGGACGGUGGA	0
2009	83	UUGACAUGCGUUCUUAUGAAA	UUUCAUAAGAACGCAUGUCAA	0
2009	84	CUGGUACUGGUAUGGCCAUUA	UAAUGGCCAUACCAGUACCAG	0
2009	85	GCUAAAGCUCCUCCUGGUGAA	UUCACCAGGAGGAGCUUUAGC	0
2009	86	UUGGACUAGACGGUAUUAUUA	UAAUAAUACCGUCUAGUCCAA	0
2009	87	AGGUGGUGUACCUAUAAUUAA	UUAAUUAUAGGUACACCACCU	0
2009	88	UUCUAAUUCUAAGUUGUGGCA	UGCCACAACUUAGAAUUAGAA	0
2009	89	AGUAGUGGAGAGUGAUAUAUA	UAUAUAUCACUCUCCACUACU	0
2009	90	GUUUAUGAACAGACCAUUAAA	UUUAAUGGUCUGUUCAUAAAC	0
2009	91	UGGCGCGUCUGUUUGUAUUUA	UAAAUACAAACAGACGCGCCA	0
2009	92	AUCACUCUUGAACGAACUUAA	UUAAGUUCGUUCAAGAGUGAU	0
2009	93	ACGUUAAUAGUUAAUAGCGUA	UACGCUAUUAACUAUUAACGU	0
2009	94	GAUGCCUGGUAUUCUAAUAGA	UCUAUUAGAAUACCAGGCAUC	0
2009	95	CCGUGCAUUUGACGUUUACAA	UUGUAAACGUCAAAUGCACGG	0
2009	96	GACUAGACGGUAUUAUUAUUA	UAAUAAUAAUACCGUCUAGUC	0
2009	97	GGUUGACAAAGUCGAAUUUAA	UUAAAUUCGACUUUGUCAACC	0
2009	98	CCACCGUCCAGUCUAAAUUAA	UUAAUUUAGACUGGACGGUGG	0
2009	99	UACGGUUUCGUCCGUGUUGCA	UGCAACACGGACGAAACCGUA	0
2009	100	CUGACAUAACGCGCGAGAAUA	UAUUCUCGCGCGUUAUGUCAG	0
2010	1	UGCCUACAGGCUGUAUGAUGA	UCAUCAUACAGCCUGUAGGCA	0
2010	2	GACUAGAGCCCUGUAAUGGUA	UACCAUUACAGGGCUCUAGUC	0
2010	3	GAUGUCCUGCUGAAAUAGUUA	UAACUAUUUCAGCAGGACAUC	0
2010	4	UAGUAUGAUGAUCCUUAGUGA	UCACUAAGGAUCAUCAUACUA	0
2010	5	AGCUCGACUAGAGCCCUGUAA	UUACAGGGCUCUAGUCGAGCU	0
2010	6	CCUCCUGGUAGUGGUAAGUCA	UGACUUACCACUACCAGGAGG	0
2010	7	GCAUACAAUGCUAGUUAAACA	UGUUUAACUAGCAUUGUAUGC	0
2010	8	UGGAGUCACCAUAGACACAUA	UAUGUGUCUAUGGUGACUCCA	0
2010	9	GCUCACAGCACACUAUGCAGA	UCUGCAUAGUGUGCUGUGAGC	0
2010	10	CAAAGAGGCUAGAGCUGUUAA	UUAACAGCUCUAGCCUCUUUG	0
2010	11	UUAUGGGUUGGGAUUAUCCUA	UAGGAUAAUCCCAACCCAUAA	0
2010	12	CCGUUUACGAUACAUAGUCUA	UAGACUAUGUAUCGUAAACGG	0
2010	13	ACAUUGGCAAUCCUAAAGGUA	UACCUUUAGGAUUGCCAAUGU	0
2010	14	UUCAAUUGUUUGUCGCUUUGA	UCAAAGCGACAAACAAUUGAA	0
2010	15	GCUGGAGUCACCAUAGACACA	UGUGUCUAUGGUGACUCCAGC	0
2010	16	UCCUGGUAGUGGUAAGUCACA	UGUGACUUACCACUACCAGGA	0
2010	17	GCCUACAGGCUGUAUGAUGAA	UUCAUCAUACAGCCUGUAGGC	0
2010	18	GUGACCGAAAGGUAAGAUGGA	UCCAUCUUACCUUUCGGUCAC	0
2010	19	UUCAUGACAUUGGCAAUCCUA	UAGGAUUGCCAAUGUCAUGAA	0
2010	20	ACAUGGUUGCUAAUGGUUUGA	UCAAACCAUUAGCAACCAUGU	0
2010	21	UGGUGGUUCUCUUUAUGUUAA	UUAACAUAAAGAGAACCACCA	0
2010	22	UUUAUUUGAUGAGGCUGGUGA	UCACCAGCCUCAUCAAAUAAA	0
2010	23	GCUGUAUGAUGAAUGUUGCUA	UAGCAACAUUCAUCAUACAGC	0
2010	24	UUGCUCACAGCACACUAUGCA	UGCAUAGUGUGCUGUGAGCAA	0
2010	25	CGUUUCGUCUUGUACGAAUCA	UGAUUCGUACAAGACGAAACG	0
2010	26	GUAAUCAUUUAGUCUCAACUA	UAGUUGAGACUAAAUGAUUAC	0
2010	27	GCUGCAAUAUUGUUAACGUGA	UCACGUUAACAAUAUUGCAGC	0
2010	28	UAACCAUUUAGUCUCAACUAA	UUAGUUGAGACUAAAUGGUUA	0
2010	29	AGUGGAGUAGCCCGUCUAGUA	UACUAGACGGGCUACUCCACU	0
2010	30	CUAGUAUGGAUGGUUAUUGUA	UACAAUAACCAUCCAUACUAG	0
2010	31	CAAUUGUUUGUCGCUUUGAUA	UAUCAAAGCGACAAACAAUUG	0
2010	32	ACAAUGCUAGUUAAACAAGGA	UCCUUGUUUAACUAGCAUUGU	0
2010	33	GCAGUAUACUUCUGCUUGUAA	UUACAAGCAGAAGUAUACUGC	0
2010	34	UGUGGAUCUGUUGGUUAUGUA	UACAUAACCAACAGAUCCACA	0
2010	35	UGGAUAUGUCAAGCGUUGAAA	UUUCAACGCUUGACAUAUCCA	0
2010	36	UUGGGACUACCCUAAGUGUGA	UCACACUUAGGGUAGUCCCAA	0
2010	37	CUAUUAAUAGGUGUAGUCGUA	UACGACUACACCUAUUAAUAG	0
2010	38	GAGUACGAACUUAUGUACUCA	UGAGUACAUAAGUUCGUACUC	0
2010	39	CUCUGAUAUGUAUGAUGGUAA	UUACCAUCAUACAUAUCAGAG	0
2010	40	UGUUUCUCAACAGCUUAGUGA	UCACUAAGCUGUUGAGAAACA	0
2010	41	CGCUAUGUGUCACUUGCUAUA	UAUAGCAAGUGACACAUAGCG	0
2010	42	CCAAGUGGUAUUGUUAUGACA	UGUCAUAACAAUACCACUUGG	0
2010	43	UUGGUACAUAUAUGUUCGUAA	UUACGAACAUAUAUGUACCAA	0
2010	44	UGCAGACAAACCUGAUCUUAA	UUAAGAUCAGGUUUGUCUGCA	0
2010	45	GGGUACUACACUUGUUAAUAA	UUAUUAACAAGUGUAGUACCC	0
2010	46	CUGUAUGAUGAAUGUUGCUAA	UUAGCAACAUUCAUCAUACAG	0
2010	47	UGGCGCGUCUGUUUGUAUUUA	UAAAUACAAACAGACGCGCCA	0
2010	48	GGUAUUCUAAUAGAUAUGGUA	UACCAUAUCUAUUAGAAUACC	0
2010	49	UGUGCAGAAUGAAUUCUCGUA	UACGAGAAUUCAUUCUGCACA	0
2010	50	CAGCUCGACUAGAGCCCUGUA	UACAGGGCUCUAGUCGAGCUG	0
2010	51	UUGUGCACGUAACCCUAUUGA	UCAAUAGGGUUACGUGCACAA	0
2010	52	UUGAGUGUUAUAGUGGCUUUA	UAAAGCCACUAUAACACUCAA	0
2010	53	UAGUAUGGAUGGUUAUUGUAA	UUACAAUAACCAUCCAUACUA	0
2010	54	UUCGCUAUGUUUAGGUUUAGA	UCUAAACCUAAACAUAGCGAA	0
2010	55	UACAUAGUCUACUCUUGUGCA	UGCACAAGAGUAGACUAUGUA	0
2010	56	UGUUACAACUGCUGGUUAUCA	UGAUAACCAGCAGUUGUAACA	0
2010	57	AUGUUGAUGGUCUUAAGUAUA	UAUACUUAAGACCAUCAACAU	0
2010	58	UUGGGAUUACCCUAAGUGUGA	UCACACUUAGGGUAAUCCCAA	100
2010	59	UGGGUUUCAGGUUUGAUGUUA	UAACAUCAAACCUGAAACCCA	0
2010	60	UUAAUGACCGCCUCUAUAUAA	UUAUAUAGAGGCGGUCAUUAA	0
2010	61	UCAUGACAUUGGCAAUCCUAA	UUAGGAUUGCCAAUGUCAUGA	0
2010	62	GGGUGUGACCGAAAGGUAAGA	UCUUACCUUUCGGUCACACCC	0
2010	63	GUAGUUAUAGGCACCACUAAA	UUUAGUGGUGCCUAUAACUAC	0
2010	64	UCUCUGAUAUGUAUGAUGGUA	UACCAUCAUACAUAUCAGAGA	0
2010	65	GGGACUACCCUAAGUGUGAUA	UAUCACACUUAGGGUAGUCCC	0
2010	66	UUGGUUGGGUAUGGAUGUUGA	UCAACAUCCAUACCCAACCAA	0
2010	67	UUAUGACAUUGGCAAUCCUAA	UUAGGAUUGCCAAUGUCAUAA	0
2010	68	CUCUAGUGCAGCUCGACUAGA	UCUAGUCGAGCUGCACUAGAG	0
2010	69	UCAUUGUAUAGGCCUAUAUUA	UAAUAUAGGCCUAUACAAUGA	0
2010	70	UUCAGAUACGCCUUGUGUGUA	UACACACAAGGCGUAUCUGAA	0
2010	71	CUGGUACUGGUAUGGCCAUUA	UAAUGGCCAUACCAGUACCAG	0
2010	72	UUCUAAUUCUAAGUUGUGGCA	UGCCACAACUUAGAAUUAGAA	0
2010	73	CUAAUAGCAUCUCUCCAGAAA	UUUCUGGAGAGAUGCUAUUAG	0
2010	74	AUAGUCUACUCUUGUGCAGAA	UUCUGCACAAGAGUAGACUAU	0
2010	75	CUAGAGCCCUGUAAUGGUACA	UGUACCAUUACAGGGCUCUAG	0
2010	76	UUGUGCCAUACACCACUUAUA	UAUAAGUGGUGUAUGGCACAA	0
2010	77	UGGUUGGGUAUGGAUGUUGAA	UUCAACAUCCAUACCCAACCA	0
2010	78	GCCAUUAGUGCUAAGAAUAGA	UCUAUUCUUAGCACUAAUGGC	0
2010	79	UUGGAUAUGUCAAGCGUUGAA	UUCAACGCUUGACAUAUCCAA	0
2010	80	CUGGUUAUAGUAAGUUGUUUA	UAAACAACUUACUAUAACCAG	0
2010	81	UAGUAUGCCAGCACUUUAUAA	UUAUAAAGUGCUGGCAUACUA	0
2010	82	UUGUUUGCCGGUUUGAUACUA	UAGUAUCAAACCGGCAAACAA	0
2010	83	CAUGACAUUGGCAAUCCUAAA	UUUAGGAUUGCCAAUGUCAUG	0
2010	84	GUCCUGCUGAAAUAGUUAAUA	UAUUAACUAUUUCAGCAGGAC	0
2010	85	AUGCUAUUAGUGCUAAGAAUA	UAUUCUUAGCACUAAUAGCAU	100
2010	86	UACCCUAAGUGUGAUAGAGCA	UGCUCUAUCACACUUAGGGUA	0
2010	87	CAUAGUCUACUCUUGUGCAGA	UCUGCACAAGAGUAGACUAUG	0
2010	88	GACUACCCUAAGUGUGAUAGA	UCUAUCACACUUAGGGUAGUC	0
2010	89	GUCAGUGAAGUAGAUUAUGUA	UACAUAAUCUACUUCACUGAC	0
2010	90	AUAUUGGUAAUCCUAAGGGUA	UACCCUUAGGAUUACCAAUAU	0
2010	91	UAUGGGUUGGGAUUAUCCUAA	UUAGGAUAAUCCCAACCCAUA	0
2010	92	UUGGGAUUAUCCCAAAUGUGA	UCACAUUUGGGAUAAUCCCAA	0
2010	93	CCGGGUGUGACCGAAAGGUAA	UUACCUUUCGGUCACACCCGG	0
2010	94	AGCAAUCCAUGACAUUGGUAA	UUACCAAUGUCAUGGAUUGCU	0
2010	95	UGCUAUAACGCGUGCUAAGAA	UUCUUAGCACGCGUUAUAGCA	0
2010	96	GGUGUAAUUGAAAUUUCGCCA	UGGCGAAAUUUCAAUUACACC	0
2010	97	GUUUGCCGGUUUGAUACUAGA	UCUAGUAUCAAACCGGCAAAC	0
2010	98	GGACUGGGUUAAACAUCUUAA	UUAAGAUGUUUAACCCAGUCC	0
2010	99	CUAUGCAGCUAUACUUAAUAA	UUAUUAAGUAUAGCUGCAUAG	0
2010	100	GCUAAAGCUCCUCCUGGUGAA	UUCACCAGGAGGAGCUUUAGC	0
2011	1	UUAUGGGUUGGGAUUAUCCUA	UAGGAUAAUCCCAACCCAUAA	0
2011	2	GACUAGAGCCCUGUAAUGGUA	UACCAUUACAGGGCUCUAGUC	0
2011	3	CUCUAGUGCAGCUCGACUAGA	UCUAGUCGAGCUGCACUAGAG	0
2011	4	GAUGUCCUGCUGAAAUAGUUA	UAACUAUUUCAGCAGGACAUC	0
2011	5	UAGUAUGAUGAUCCUUAGUGA	UCACUAAGGAUCAUCAUACUA	0
2011	6	GUGACCGAAAGGUAAGAUGGA	UCCAUCUUACCUUUCGGUCAC	0
2011	7	UGACAAUGGUUAUUUAAACGA	UCGUUUAAAUAACCAUUGUCA	0
2011	8	UAUGGGUUGGGAUUAUCCUAA	UUAGGAUAAUCCCAACCCAUA	0
2011	9	GUAAUCAUUUAGUCUCAACUA	UAGUUGAGACUAAAUGAUUAC	0
2011	10	UGAUCAGGCUUAUUUAAACGA	UCGUUUAAAUAAGCCUGAUCA	0
2011	11	UGGAGUCACCAUAGACACAUA	UAUGUGUCUAUGGUGACUCCA	0
2011	12	UUGGGAUUACCCUAAGUGUGA	UCACACUUAGGGUAAUCCCAA	100
2011	13	GCUGCAAUAUUGUUAACGUGA	UCACGUUAACAAUAUUGCAGC	0
2011	14	AGUUGUACAAUCCUAAAGCAA	UUGCUUUAGGAUUGUACAACU	0
2011	15	UUCAAUUGUUUGUCGCUUUGA	UCAAAGCGACAAACAAUUGAA	0
2011	16	UGGUAAGUAUUAUCUACCAUA	UAUGGUAGAUAAUACUUACCA	0
2011	17	GCUGGAGUCACCAUAGACACA	UGUGUCUAUGGUGACUCCAGC	0
2011	18	CUGGUAGUGUUUAUACUAAUA	UAUUAGUAUAAACACUACCAG	0
2011	19	CCGGGUGUGACCGAAAGGUAA	UUACCUUUCGGUCACACCCGG	0
2011	20	UGCCUACAGGCUGUAUGAUGA	UCAUCAUACAGCCUGUAGGCA	0
2011	21	AGGUGAACUGUGUUCGCUUUA	UAAAGCGAACACAGUUCACCU	0
2011	22	UGGUGGUUCUCUUUAUGUUAA	UUAACAUAAAGAGAACCACCA	0
2011	23	GUGGUAAGUCUCAUUGUUCCA	UGGAACAAUGAGACUUACCAC	0
2011	24	UUGGGACUACCCUAAGUGUGA	UCACACUUAGGGUAGUCCCAA	0
2011	25	GUGCUGGCUAUCCAUUUAACA	UGUUAAAUGGAUAGCCAGCAC	0
2011	26	UUAUGGGUUGGGAUUACCCUA	UAGGGUAAUCCCAACCCAUAA	100
2011	27	CUACUCUUCUCAACUAAACGA	UCGUUUAGUUGAGAAGAGUAG	0
2011	28	UUUAUUUGAUGAGGCUGGUGA	UCACCAGCCUCAUCAAAUAAA	0
2011	29	GCCUACAGGCUGUAUGAUGAA	UUCAUCAUACAGCCUGUAGGC	0
2011	30	UAGGCGGUUUACACUUGUUGA	UCAACAAGUGUAAACCGCCUA	0
2011	31	CGUUUCGUCUUGUACGAAUCA	UGAUUCGUACAAGACGAAACG	0
2011	32	GGGUGUGACCGAAAGGUAAGA	UCUUACCUUUCGGUCACACCC	0
2011	33	GCUCACAGCACACUAUGCAGA	UCUGCAUAGUGUGCUGUGAGC	0
2011	34	CCUCCUGGUAGUGGUAAGUCA	UGACUUACCACUACCAGGAGG	0
2011	35	AGCUCGACUAGAGCCCUGUAA	UUACAGGGCUCUAGUCGAGCU	0
2011	36	AGUGGAGUAGCCCGUCUAGUA	UACUAGACGGGCUACUCCACU	0
2011	37	CUGCACAUGCUAACAACAUUA	UAAUGUUGUUAGCAUGUGCAG	0
2011	38	ACGUUAAUAGUUAAUAGCGUA	UACGCUAUUAACUAUUAACGU	0
2011	39	UGCUAUAACGCGUGCUAAGAA	UUCUUAGCACGCGUUAUAGCA	0
2011	40	ACCUGGUGAACAGUUCGCACA	UGUGCGAACUGUUCACCAGGU	0
2011	41	CAAAGAGGCUAGAGCUGUUAA	UUAACAGCUCUAGCCUCUUUG	0
2011	42	GCAGUAUACUUCUGCUUGUAA	UUACAAGCAGAAGUAUACUGC	0
2011	43	UGUUAGUGUUGAUGAUAAGUA	UACUUAUCAUCAACACUAACA	0
2011	44	ACAUUGGCAAUCCUAAAGGUA	UACCUUUAGGAUUGCCAAUGU	0
2011	45	GAGCUCAUGUUGACCAUCCUA	UAGGAUGGUCAACAUGAGCUC	0
2011	46	CUCUGAUAUGUAUGAUGGUAA	UUACCAUCAUACAUAUCAGAG	0
2011	47	CUAUUAAUAGGUGUAGUCGUA	UACGACUACACCUAUUAAUAG	0
2011	48	UUAUGGGUUGGGAUUAUCCAA	UUGGAUAAUCCCAACCCAUAA	0
2011	49	GCUGUAUGAUGAAUGUUGCUA	UAGCAACAUUCAUCAUACAGC	0
2011	50	UUGGGACUAUCCUAAGUGUGA	UCACACUUAGGAUAGUCCCAA	0
2011	51	UCCUGGUAGUGGUAAGUCACA	UGUGACUUACCACUACCAGGA	0
2011	52	CUGUAGCUGUAGUCAAUGAUA	UAUCAUUGACUACAGCUACAG	100
2011	53	UGGUGGUUGUAAUGUCAUUGA	UCAAUGACAUUACAACCACCA	0
2011	54	UGAAUACCGUAAAGUAUUCUA	UAGAAUACUUUACGGUAUUCA	0
2011	55	GGUUUGUUACAGACACACCAA	UUGGUGUGUCUGUAACAAACC	0
2011	56	UGGCUUGUGCGCAGUAUUAUA	UAUAAUACUGCGCACAAGCCA	0
2011	57	AUUUAAGUACAUGGUUGCUAA	UUAGCAACCAUGUACUUAAAU	0
2011	58	GGGUACUACACUUGUUAAUAA	UUAUUAACAAGUGUAGUACCC	0
2011	59	AUGUUGAUGGUCUUAAGUAUA	UAUACUUAAGACCAUCAACAU	0
2011	60	CUGUAUGAUGAAUGUUGCUAA	UUAGCAACAUUCAUCAUACAG	0
2011	61	UUGGUACAUAUAUGUUCGUAA	UUACGAACAUAUAUGUACCAA	0
2011	62	GGAAACCAGUAACUGUUCCUA	UAGGAACAGUUACUGGUUUCC	0
2011	63	GGUAUUCUAAUAGAUAUGGUA	UACCAUAUCUAUUAGAAUACC	0
2011	64	CAGCUCGACUAGAGCCCUGUA	UACAGGGCUCUAGUCGAGCUG	0
2011	65	AGGUUUGUUACAGACACACCA	UGGUGUGUCUGUAACAAACCU	0
2011	66	GAAACCAGUAACUGUUCCUAA	UUAGGAACAGUUACUGGUUUC	0
2011	67	UGUAGCUGUAGUCAAUGAUAA	UUAUCAUUGACUACAGCUACA	100
2011	68	UUCACCUUAUAAUAGUCAGAA	UUCUGACUAUUAUAAGGUGAA	0
2011	69	GGUGGUUGUAAUGUCAUUGAA	UUCAAUGACAUUACAACCACC	0
2011	70	AGAUUACGCAGACCUUGGUUA	UAACCAAGGUCUGCGUAAUCU	0
2011	71	UUGAGUGUUAUAGUGGCUUUA	UAAAGCCACUAUAACACUCAA	0
2011	72	GCCAUUAGUGCUAAGAAUAGA	UCUAUUCUUAGCACUAAUGGC	0
2011	73	ACGAGCAGUCCAUAUAUGACA	UGUCAUAUAUGGACUGCUCGU	0
2011	74	UCGUUCGCAUCCAGAUUUCAA	UUGAAAUCUGGAUGCGAACGA	0
2011	75	UUGCUAUAACGCGUGCUAAGA	UCUUAGCACGCGUUAUAGCAA	0
2011	76	UGGAUAUGUCAAGCGUUGAAA	UUUCAACGCUUGACAUAUCCA	0
2011	77	UUCGCUAUGUUUAGGUUUAGA	UCUAAACCUAAACAUAGCGAA	0
2011	78	GCAUACAAUGCUAGUUAAACA	UGUUUAACUAGCAUUGUAUGC	0
2011	79	CUUGGUAGUGGUUGUCAUGUA	UACAUGACAACCACUACCAAG	0
2011	80	AUCCUAAGUGUGAUCGUGCUA	UAGCACGAUCACACUUAGGAU	0
2011	81	GUAGUGGUCAGGCUAUUACUA	UAGUAAUAGCCUGACCACUAC	0
2011	82	UCCUGGUAGUGGUAAAUCUCA	UGAGAUUUACCACUACCAGGA	0
2011	83	UGUUACAACUGCUGGUUAUCA	UGAUAACCAGCAGUUGUAACA	0
2011	84	GUCGUGUUGUUCAAUCACACA	UGUGUGAUUGAACAACACGAC	0
2011	85	UAUGAUGAUACUGUCUGAUGA	UCAUCAGACAGUAUCAUCAUA	97.6096
2011	86	UUAAUGACCGCCUCUAUAUAA	UUAUAUAGAGGCGGUCAUUAA	0
2011	87	UCAUUGUAUAGGCCUAUAUUA	UAAUAUAGGCCUAUACAAUGA	0
2011	88	CCAAGUGGUAUUGUUAUGACA	UGUCAUAACAAUACCACUUGG	0
2011	89	UACGUGUACCUGCCUUACCCA	UGGGUAAGGCAGGUACACGUA	0
2011	90	CUAUGCAGCUAUACUUAAUAA	UUAUUAAGUAUAGCUGCAUAG	0
2011	91	UUGGUUGGGUAUGGAUGUUGA	UCAACAUCCAUACCCAACCAA	0
2011	92	UGUUUCUCAACAGCUUAGUGA	UCACUAAGCUGUUGAGAAACA	0
2011	93	UGUUAACGUGAGUUUAGUAAA	UUUACUAAACUCACGUUAACA	0
2011	94	UUCAGAUACGCCUUGUGUGUA	UACACACAAGGCGUAUCUGAA	0
2011	95	UGUGGAUCUGUUGGUUAUGUA	UACAUAACCAACAGAUCCACA	0
2011	96	CCCUGUAAUGGUACAGACAUA	UAUGUCUGUACCAUUACAGGG	0
2011	97	GGGAUUACCCUAAGUGUGAUA	UAUCACACUUAGGGUAAUCCC	100
2011	98	CAAUUGUUUGUCGCUUUGAUA	UAUCAAAGCGACAAACAAUUG	0
2011	99	CUAGUAUGGAUGGUUAUUGUA	UACAAUAACCAUCCAUACUAG	0
2011	100	UUGUGCCAUACACCACUUAUA	UAUAAGUGGUGUAUGGCACAA	0
