## Supplementary Table S5 for "*In Silico* Design of siRNAs Targeting Existing and Future Respiratory Viruses with VirusSi"

### Sheet: SuppTableS5
Supplementary Table S5. Time Simulation of Pre-designing siRNAs against 2009-H1N1 Based on Influenza A Viruses Data Ending in 2000 Without H1N1
Rank	Time simulation was perfomed using Influenza Type A viral genomes with data ending year in 2000. SGAR-based prediction was performed. Rank of pre-designed siRNAs are shown.
Target_sequence	Reverse and complementary sequence of the siRNA that appear in the targeted viral genomes
siRNA	The siRNA sequence
% of 2009 H1N1 Pandemic Viruses	The percent of 2009-H1N1 virus strains that can be targeted by the siRNA
Rank	Target_sequence	siRNA	% of 2009 H1N1 Pandemic Viruses
1	UCUAACCGAGGUCGAAACGUA	UACGUUUCGACCUCGGUUAGA	100
2	GAUCUGUUCCACCAUUGAAGA	UCUUCAAUGGUGGAACAGAUC	100
3	CUCAUGGAAUGGCUAAAGACA	UGUCUUUAGCCAUUCCAUGAG	100
4	CAAUUGAGGAGUGCCUGAUUA	UAAUCAGGCACUCCUCAAUUG	0
5	UGUGGAUGGAUUCGAACCGAA	UUCGGUUCGAAUCCAUCCACA	0
6	CUACAGAGAUUCGCUUGGAGA	UCUCCAAGCGAAUCUCUGUAG	0
7	UUUGAAUGGAUGUCAAUCCGA	UCGGAUUGACAUCCAUUCAAA	0
8	GUCUUCGAGCUCUCGGACGAA	UUCGUCCGAGAGCUCGAAGAC	91.3043
9	GAAGAUCUGUUCCACCAUUGA	UCAAUGGUGGAACAGAUCUUC	95.6522
10	CUUGAAUGGAAUGAUAACACA	UGUGUUAUCAUUCCAUUCAAG	0
11	ACUGUGUCAAGCUUUCAGGUA	UACCUGAAAGCUUGACACAGU	0
12	AUGGCGUCUCAAGGCACCAAA	UUUGGUGCCUUGAGACGCCAU	100
13	GUAUGGGCCUCAUAUACAACA	UGUUGUAUAUGAGGCCCAUAC	0
14	GGCUCUCAUGGAAUGGCUAAA	UUUAGCCAUUCCAUGAGAGCC	95.6522
15	UCCUUUCGUCAGUCCGAAAGA	UCUUUCGGACUGACGAAAGGA	95.6522
16	UCAGUCCGAGAGAGGCGAAGA	UCUUCGCCUCUCUCGGACUGA	0
17	UCGAAACGUACGUUCUCUCUA	UAGAGAGAACGUACGUUUCGA	0
18	GCGUCUCAAGGCACCAAACGA	UCGUUUGGUGCCUUGAGACGC	100
19	GAUCUUAUUUCUUCGGAGACA	UGUCUCCGAAGAAAUAAGAUC	0
20	UCGAAACGUAUGUUCUCUCUA	UAGAGAGAACAUACGUUUCGA	0
21	UGGAGAUCCUCCAUACAGCCA	UGGCUGUAUGGAGGAUCUCCA	95.6522
22	CUUUCACCGAAGAGGGAGCAA	UUGCUCCCUCUUCGGUGAAAG	0
23	CUUGAUAUUGUGGAUUCUUGA	UCAAGAAUCCACAAUAUCAAG	0
24	CGAUCGUGCCUUCCUUUGACA	UGUCAAAGGAAGGCACGAUCG	100
25	CUUCGGAGACAAUGCAGAGGA	UCCUCUGCAUUGUCUCCGAAG	100
26	GUCUUAUUUCUUCGGAGACAA	UUGUCUCCGAAGAAAUAAGAC	100
27	UGUGUCAAGCUUUCAGGUAGA	UCUACCUGAAAGCUUGACACA	0
28	GCUAUAUGAAGCAAUUGAGGA	UCCUCAAUUGCUUCAUAUAGC	0
29	AGGCGAAGAGACAAUUGAAGA	UCUUCAAUUGUCUCUUCGCCU	100
30	GACCUGUUCCACCAUUGAAGA	UCUUCAAUGGUGGAACAGGUC	0
31	GACAGCCAGACAGCGACCAAA	UUUGGUCGCUGUCUGGCUGUC	100
32	AGCCUAUGUGGAUGGAUUCGA	UCGAAUCCAUCCACAUAGGCU	0
33	CAUGGCGUCUCAAGGCACCAA	UUGGUGCCUUGAGACGCCAUG	100
34	AGGCACCAAACGAUCUUAUGA	UCAUAAGAUCGUUUGGUGCCU	0
35	GCAAUGAUGGAUCAAGUGAGA	UCUCACUUGAUCCAUCAUUGC	0
36	GAAGACCUGUUCCACCAUUGA	UCAAUGGUGGAACAGGUCUUC	0
37	GGCGAAGAGACAAUUGAAGAA	UUCUUCAAUUGUCUCUUCGCC	100
38	GAUAAGAACUUUCUCGUUUCA	UGAAACGAGAAAGUUCUUAUC	0
39	AGAGUGUCAAGCUUCAUCAGA	UCUGAUGAAGCUUGACACUCU	0
40	UCAUGAAGAUCUGUUCCACCA	UGGUGGAACAGAUCUUCAUGA	95.6522
41	UGAGGAGUGCCUGAUUAAUGA	UCAUUAAUCAGGCACUCCUCA	0
42	AGAGGGCCUUCUACGGAAGGA	UCCUUCCGUAGAAGGCCCUCU	100
43	UGUCAACAUAGAGCUGGAGUA	UACUCCAGCUCUAUGUUGACA	0
44	CACUGAGUGACAUCAAAGUCA	UGACUUUGAUGUCACUCAGUG	0
45	GAACAUCAUACUGAAAGCGAA	UUCGCUUUCAGUAUGAUGUUC	0
46	UGGAAUGAUAACACAGUUCGA	UCGAACUGUGUUAUCAUUCCA	0
47	UGGGCCUCAUAUACAACAGAA	UUCUGUUGUAUAUGAGGCCCA	4.34783
48	GCUUAAUGCAUCUUGGUUCAA	UUGAACCAAGAUGCAUUAAGC	100
49	UCGUCAGUCCGAAAGAGGCGA	UCGCCUCUUUCGGACUGACGA	95.6522
50	AUGUGGAUGGAUUCGAACCGA	UCGGUUCGAAUCCAUCCACAU	0
51	UAUGAGGGAAGAAUAUCGGCA	UGCCGAUAUUCUUCCCUCAUA	0
52	UUACUGACAGCCAGACAGCGA	UCGCUGUCUGGCUGUCAGUAA	100
53	GUAUCAGCAGAUCCACUAGCA	UGCUAGUGGAUCUGCUGAUAC	0
54	GGUCUUAUUUCUUCGGAGACA	UGUCUCCGAAGAAAUAAGACC	100
55	AGAACAUCAUACUGAAAGCGA	UCGCUUUCAGUAUGAUGUUCU	0
56	GUAGCAAUGGUAUUCUCACAA	UUGUGAGAAUACCAUUGCUAC	0
57	CGAACUUCUCCAGCCUUGAAA	UUUCAAGGCUGGAGAAGUUCG	95.6522
58	CCAGCAUUAAGCAUCAAUGAA	UUCAUUGAUGCUUAAUGCUGG	100
59	CGGAGACAAUGCAGAGGAGUA	UACUCCUCUGCAUUGUCUCCG	100
60	GUUGCAUGGGCCUCAUAUACA	UGUAUAUGAGGCCCAUGCAAC	100
61	GUCAACAUAGAGCUGGAGUAA	UUACUCCAGCUCUAUGUUGAC	0
62	UCCUUUCGUCAGUCCGAGAGA	UCUCUCGGACUGACGAAAGGA	0
63	GGCAAAUGGUACAGGCAAUGA	UCAUUGCCUGUACCAUUUGCC	0
64	GGCACUCAUGGAAUGGCUAAA	UUUAGCCAUUCCAUGAGUGCC	0
65	GAUCUGGCAUUCCAAUUUGAA	UUCAAAUUGGAAUGCCAGAUC	0
66	GUGGAAUCGGAAGAUUCUACA	UGUAGAAUCUUCCGAUUCCAC	0
67	AUGGAGGACCAAACUUAUACA	UGUAUAAGUUUGGUCCUCCAU	100
68	AUUCGCUUGGAGAAGCAGUAA	UUACUGCUUCUCCAAGCGAAU	0
69	CACCAAACGAUCUUAUGAGCA	UGCUCAUAAGAUCGUUUGGUG	0
70	UGACAGCCAGACAGCGACCAA	UUGGUCGCUGUCUGGCUGUCA	100
71	AGAGGCGAAGAAACAAUUGAA	UUCAAUUGUUUCUUCGCCUCU	0
72	CAUUGAGCCCUGGAAUGAUGA	UCAUCAUUCCAGGGCUCAAUG	0
73	GCAUACUUACUGACAGCCAGA	UCUGGCUGUCAGUAAGUAUGC	100
74	GAACUUUCUCGUUUCAGCUUA	UAAGCUGAAACGAGAAAGUUC	0
75	AGUGGGCACUUGGUGAGAACA	UGUUCUCACCAAGUGCCCACU	0
76	CAUCGGAGGACUUGAAUGGAA	UUCCAUUCAAGUCCUCCGAUG	91.3043
77	GCAGCGUAGACGCUUUGUUCA	UGAACAAAGCGUCUACGCUGC	0
78	CAUUGAAGAGCUCAGACGGCA	UGCCGUCUGAGCUCUUCAAUG	4.34783
79	GCCUAUGUGGAUGGAUUCGAA	UUCGAAUCCAUCCACAUAGGC	0
80	GAUUCUACAUCCAAAUGUGCA	UGCACAUUUGGAUGUAGAAUC	100
81	UCUUCGAGCUCUCGGACGAAA	UUUCGUCCGAGAGCUCGAAGA	91.3043
82	AUAAACAAUGAUCUUGGACCA	UGGUCCAAGAUCAUUGUUUAU	0
83	CACUCAUGGAAUGGCUAAAGA	UCUUUAGCCAUUCCAUGAGUG	0
84	ACCAGACUAUUCACCAUAAGA	UCUUAUGGUGAAUAGUCUGGU	0
85	ACAAUGAUCUUGGACCAGCAA	UUGCUGGUCCAAGAUCAUUGU	0
86	GCAGCGUAGACGAUUUGUCCA	UGGACAAAUCGUCUACGCUGC	0
87	GAUCAAACGUGGGAUCAAUGA	UCAUUGAUCCCACGUUUGAUC	0
88	AUGCCUAUAUAAGCUUUCGCA	UGCGAAAGCUUAUAUAGGCAU	0
89	UAUUGAAAGAUGAGUCUUCUA	UAGAAGACUCAUCUUUCAAUA	0
90	AUUGGGAUCUUGCACUUGAUA	UAUCAAGUGCAAGAUCCCAAU	0
91	CAAUGCAGAGGAGUAUGACAA	UUGUCAUACUCCUCUGCAUUG	0
92	AUGGAUGUCAAUCCGACUCUA	UAGAGUCGGAUUGACAUCCAU	100
93	CAAUCUCGCACUCGCGAGAUA	UAUCUCGCGAGUGCGAGAUUG	0
94	AUGCUCAUGCCCAAGCAGAAA	UUUCUGCUUGGGCAUGAGCAU	0
95	GUGUUGGUAAUGAAACGGAAA	UUUCCGUUUCAUUACCAACAC	0
96	GGGUGCAGAUGCAACGAUUCA	UGAAUCGUUGCAUCUGCACCC	0
97	CGCAAACGAUUUGCAGACCAA	UUGGUCUGCAAAUCGUUUGCG	0
98	UGUCAACAUAGUGCUAGAGUA	UACUCUAGCACUAUGUUGACA	0
99	GCAAUGGUAUUCUCACAAGAA	UUCUUGUGAGAAUACCAUUGC	0
100	GCAUAGCAUGGUCCAGCUCAA	UUGAGCUGGACCAUGCUAUGC	0
