## Supplementary Table S6 for "*In Silico* Design of siRNAs Targeting Existing and Future Respiratory Viruses with VirusSi"

### Sheet: SuppTable6
Supplementary Table S6. Simulation of the re-design of siRNAs based on experimental outcomes
Rank	The rank of the siRNA from VirusSi
siRNA (Original design)	Sequence of the originally pre-designed siRNA
% of SARS-CoV-2 (Original)	Percentage of SARS-CoV-2 genomes that can be targeted by the originally designed siRNA
Simulated Outcome	Simluated experimental outcome that defines whether a siRNA is in the successful or failed list
siRNA (Redeisgned)	Sequence of the redeigned siRNA
% of SARS-CoV-2 (Redesigned)	percentage of SARS-CoV-2 genomes that can be targeted by the redesigned siRNA
Rank	siRNA (Original Design)	% of SARS-CoV-2 (Original)	Simulated Outcome	siRNA (Redesigned)	% of SARS-CoV-2 (Redesigned)
1	UAUUCUUAGCACUAAUAGCAU	0	Failed	UCUAUUCUUAGCACUAAUAGC	0
2	UACCAUUACAGGGCUCUAGUC	0	Failed	UCAUAGUUAGUGCACAUAGAC	0
3	UCAGUACCAUUACAGGGCUCU	0	Failed	UGGUUCAGUACCAUUACAGGG	0
4	UCACACUUAGGAUAGUCCCAA	0	Successful	UCACACUUAGGAUAGUCCCAA	0
5	UCUAGUCGAGCUGCACUAGAG	0	Failed	UUACAGUUCCAGAAUAGGCAC	0
6	UGGACAACGAUAACACUUGUG	0	Failed	UUUCAGCUGGACAACGAUAAC	0
7	UGAUUCGUACAAGACGAAACG	0	Successful	UGAUUCGUACAAGACGAAACG	0
8	UCACGUUAACAAUAUUGCAGC	99.554	Failed	UUCUGCACAAGAGUAGACUAU	98.5239
9	UACCAUUCUGUAUAAGAGUAG	0	Successful	UACCAUUCUGUAUAAGAGUAG	0
10	UCACACUUAGGAUAAUCCCAA	0.00628141	Successful	UCACACUUAGGAUAAUCCCAA	0.00628141
11	UCACACUUAGGGUAAUCCCAA	0	Failed	UAUCACACUUAGGGUAAUCCC	0
12	UUCUGACUAUUAUAAGGUGAA	0	Failed	UAUCACACAUAGUAGGCAAAU	0
13	UACACCACAACAUCCAACGCC	0	Successful	UACACCACAACAUCCAACGCC	0
14	UGUAAGACGGGCUGCACUUAC	94.3216	Failed	UAAGACGGGCUGCACUUACAC	94.3467
15	UGAUUCCAUUCUGUGCAAGAG	0	Successful	UGAUUCCAUUCUGUGCAAGAG	0
16	UAACCAGGUUUCCAAUCUUGU	0	Failed	UUCAAGAGUGAUUCGUACAAG	0
17	UCAACUAUUUGCAUAGUAUGC	0	Failed	UUUGGCAGUUAUACAACCACC	0
18	UUACAGGGCUCUAGUCGAGCU	0	Successful	UUACAGGGCUCUAGUCGAGCU	0
19	UUAGGAUUACCAAUGUCAUGA	0	Failed	UAGGAUUACCAAUGUCAUGAA	0
20	UGCUUAGACAAUGGGUAUGCA	0	Successful	UGCUUAGACAAUGGGUAUGCA	0
21	UGCCAUUACAGGGCUCUAGUC	0	Successful	UGCCAUUACAGGGCUCUAGUC	0
22	UAGGAUAAUCCCAACCCAUAA	99.6985	Failed	UUAGGAUAAUCCCAACCCAUA	99.6985
23	UCAUAGUUAGUACACAUACUA	0	Successful	UCAUAGUUAGUACACAUACUA	0
24	UACGAGAAUUCAUUCUGCACA	98.4359	Successful	UACGAGAAUUCAUUCUGCACA	98.4359
25	UCACACUUAGGGUAGUCCCAA	0	Successful	UCACACUUAGGGUAGUCCCAA	0
