## Supplementary Table S7 for "*In Silico* Design of siRNAs Targeting Existing and Future Respiratory Viruses with VirusSi"

### Sheet: SuppTableS7
Supplementary Table S7. Pre-design of siRNAs Based on Existing Human/Bat Coronviruses
Rank	The existing human/bat Coronaviridae genomes were used as input for the VirusSi pipeline using the SGAR algorithm with a Multi-siRNA setting of 3. The ranks of siRNAs are shown.
siRNA	The siRNA sequence
% of SARS-CoV-2	The percent of SARS-CoV-2 strains that can be targeted by the siRNA
Overlap with Table S8	Whether the siRNA overlaps with pre-designed siRNAs using Coronaviridae genomes without restricting the host species
Rank	siRNA	% of SARS-CoV-2	Overlap with Table S8
1	UAUUCUUAGCACUAAUAGCAU	0	Yes
2	UACCAUUACAGGGCUCUAGUC	0	Yes
3	UCAGUACCAUUACAGGGCUCU	0	Yes
4	UGAUUCGUACAAGACGAAACG	0	Yes
5	UCACACUUAGGAUAGUCCCAA	0	Yes
6	UGGACAACGAUAACACUUGUG	0	Yes
7	UCUAGUCGAGCUGCACUAGAG	0	Yes
8	UAGGAUAAUCCCAACCCAUAA	99.6985	No
9	UCACACUUAGGGUAAUCCCAA	0	Yes
10	UACCAUUCUGUAUAAGAGUAG	0	Yes
11	UGUAAGACGGGCUGCACUUAC	94.3216	No
12	UACGACUACACCUAUUAAUAG	0	Yes
13	UGAUUCCAUUCUGUGCAAGAG	0	Yes
14	UAUAUGGACUGCUCAUGUUCC	0	No
15	UUAGGAUUACCAAUGUCAUGA	0	No
16	UCACGUUAACAAUAUUGCAGC	99.554	Yes
17	UGCCAUUACAGGGCUCUAGUC	0	No
18	UACACCACAACAUCCAACGCC	0	No
19	UUCUGACUAUUAUAAGGUGAA	0	Yes
20	UGCUUAGACAAUGGGUAUGCA	0	Yes
21	UAACCAGGUUUCCAAUCUUGU	0	Yes
22	UUACAGGGCUCUAGUCGAGCU	0	No
23	UCACACUUAGGAUAAUCCCAA	0.00628141	Yes
24	UAACUAUUUCAGCAGGACAUC	0	Yes
25	UAGGGUAAUCCCAACCCAUAA	0.0188442	Yes
26	UACCAAUCAUCUGGUAAUAAG	0	No
27	UGUUCAACAUGUGCUCUACAA	0	No
28	UCGUUUAAAUAAGCCUGAUCA	0	No
29	UUCUGCACAAGAGUAGACUAU	98.5239	Yes
30	UCAUAGUUAGUACACAUACUA	0	Yes
31	UCAACUAUUUGCAUAGUAUGC	0	No
32	UAUUUGGCAUAGCACGAUCAC	0	No
33	UCGGGCAUUUACAAUAGAACC	0	No
34	UACAUGGACUGCUCGUGUUCC	0	No
35	UCACCAGCCUCAUCAAAUAAA	0	No
36	UACAAACAGCACCACCUAAGU	0	Yes
37	UCAACAUCCAUACCUAACCAA	0	No
38	UCUCAUUAGCAGCAUUAACCA	0	No
39	UCCUGUGCAAAGAAGAAGUGU	0	No
40	UCAAACCAUUAGCAACCAUGU	0	No
41	UGCCCUAUAAACGACAUCAGU	0	No
42	UAGUUGAGACUAAAUGAUUAC	0	No
43	UGUUGUUCCUUGAGGAAGUUG	99.6608	No
44	UCAUCAUACAGCCUGUAGGCA	0	No
45	UUCAUCAUACAGCCUGUAGGC	0	No
46	UUGUGUAAUAGCAUCAUUAAC	0	No
47	UUCAGUACCAUUACAGGGCUC	0	No
48	UCACUAAGGAUCAUCAUACUA	0	No
49	UACAGGGCUCUAGUCGAGCUG	0	No
50	UAAACUCUACUUAUACUAGCU	0	Yes
51	UCUAUUCUUAGCACUAAUAGC	0	No
52	UUACACCACAACAUCCAACGC	0	No
53	UAGACUUAAGCAUCUUCUGAU	0	No
54	UAUGGACUGCUCAUGUUCCAU	0	No
55	UCUAUCACACUUAGGAUAAUC	0.00628141	No
56	UAAGACGGGCUGCACUUACAC	94.3467	Yes
57	UAAGAUUAAGCUGUGUCAUAG	0	No
58	UUCAUACAUUAUAGUUCGACA	0	No
59	UGAGAUUUACCACUACCAGGA	0	No
60	UCGUUUAGUUGAGAAGAGUAG	0	Yes
61	UUCUAUUCGGGCAUUUACAAU	0	No
62	UGAUUUACCACUACCAGGAGG	0	Yes
63	UUACCAAUGUCAUGGAUUGCU	0	No
64	UAGGAUUACCAAUGUCAUGAA	0	No
65	UUAGGGUAAUCCCAACCCAUA	0.0188442	No
66	UGCUCUACAAUAGAGACACAC	0	Yes
67	UCAUCCAACAACAAAUCCAUG	0	No
68	UCACACUUAGGGUAGUCCCAA	0	No
69	UACGAGAAUUCAUUCUGCACA	98.4359	No
70	UCAGUGCCAUUACAGGGCUCU	0	No
71	UACUUAUACCACUGUACACUA	0	No
72	UUACACCAUUGAUGUAAGUAA	0	No
73	UGUGAAUUGUUCACCCGGUGG	0	No
74	UCUAUUCGGGCAUUUACAAUA	0	No
75	UACCUUUAAAUUUGCACACAC	0	No
76	UAUGGUAGAUAAUACUUACCA	0	No
77	UCCUAUUAAUGCUAGAACCAU	0	No
78	UGUGCGAACUGUUCACCAGGU	0	No
79	UCACAUUUAGGAUAAUCCCAA	99.7173	Yes
80	UACGCUAUUAACUAUUAACGU	99.7802	No
81	UUUAACACAGUUACCAAUUGG	0	No
82	UAAAUUGUUCACCUGGUGGAG	0	No
83	UACGCAACAUAUUGUCCCAGC	0	No
84	UAGAGGGUAUGCAUCUAUAGC	0	No
85	UAGUAAUAGCCUGACCACUAC	0	No
86	UUGGCAUUAAGAGGUACACCC	0	Yes
87	UCACUAUUGUAACAUACGACA	0	No
88	UAAAGCCACUAUAACACUCAA	0	No
89	UUAGACACAGCAAAGUCAUAA	0.0125628	No
90	UUAAGAUCUGUAAGUUUAGAC	0	No
91	UGGCAUGCAUAACAUUGCCAU	0	No
92	UUAAACUGAUCACCAGGUGGU	0	No
93	UAUUAACUAUUUCAGCAGGAC	0	No
94	UAGGAUAAUCCCAUCCCAUUA	0	No
95	UAGCAACAUUCAUCAUACAGC	0	No
96	UUAGCAACAUUCAUCAUACAG	0	No
97	UACACACAAGGCGUAUCUGAA	0	No
98	UUCAAGAGUGAUUCGUACAAG	0	No
99	UGGCUCAAGGCACAUGCGUUG	0	No
100	UGCUCAUGUUCCAUGACAGAC	0	No
