## Supplementary Table S8 for "*In Silico* Design of siRNAs Targeting Existing and Future Respiratory Viruses with VirusSi"

### Sheet: SuppTableS8
Supplementary Table S8. Pre-design of siRNAs Based on Existing Coronviruses
Rank	The existing Coronaviridae genomes (regardless of host species) were used as input for the VirusSi pipeline using the SGAR algorithm with a Multi-siRNA setting of 3. The ranks of siRNAs are shown.
Target_sequence	Reverse and complementary sequence of the siRNA that appear in targeted viral genomes
siRNA	The siRNA sequence
% of SARS-CoV-2	The percent of SARS-CoV-2 strains that can be targeted by the siRNA
Overlap with Table S7	Whether the siRNA overlaps with pre-designed siRNAs using human/bat Coronaviridae genomes
Rank	Target_sequence	siRNA	% of SARS-CoV-2	Overlap with Table S7
1	UAUGGGUUGGGAUUAUCCUAA	UUAGGAUAAUCCCAACCCAUA	99.6985	No
2	UUGGGAUUACCCUAAGUGUGA	UCACACUUAGGGUAAUCCCAA	0	Yes
3	UUGGGACUAUCCUAAGUGUGA	UCACACUUAGGAUAGUCCCAA	0	Yes
4	ACCAUGAGCAAGUCUGUUAUA	UAUAACAGACUUGCUCAUGGU	0	No
5	AUGCUAUUAGUGCUAAGAAUA	UAUUCUUAGCACUAAUAGCAU	0	Yes
6	UUUAUGGUGGUUGGGACAAUA	UAUUGUCCCAACCACCAUAAA	0	No
7	CCUCCUGGUAGUGGUAAAUCA	UGAUUUACCACUACCAGGAGG	0	Yes
8	AUGAAUUCUAUGCUUAAUCCA	UGGAUUAAGCAUAGAAUUCAU	0	No
9	GACUAGAGCCCUGUAAUGGUA	UACCAUUACAGGGCUCUAGUC	0	Yes
10	CUAUCGCCAGGGAAAUGUCUA	UAGACAUUUCCCUGGCGAUAG	0	No
11	CGUUUCGUCUUGUACGAAUCA	UGAUUCGUACAAGACGAAACG	0	Yes
12	CUACUCUUAUACAGAAUGGUA	UACCAUUCUGUAUAAGAGUAG	0	Yes
13	GGCGAAACCGAACUCAAGACA	UGUCUUGAGUUCGGUUUCGCC	0	No
14	UACAAAGUACACAAUGAUGGA	UCCAUCAUUGUGUACUUUGUA	0	No
15	CUCUAGUGCAGCUCGACUAGA	UCUAGUCGAGCUGCACUAGAG	0	Yes
16	UUGGGAUUAUCCUAAGUGUGA	UCACACUUAGGAUAAUCCCAA	0.00628141	Yes
17	UUGAGUAGCCACUUAUCUUUA	UAAAGAUAAGUGGCUACUCAA	0	No
18	UUAUGGGUUGGGAUUACCCUA	UAGGGUAAUCCCAACCCAUAA	0.0188442	Yes
19	GUGUGUCUCUAUUGUAGAGCA	UGCUCUACAAUAGAGACACAC	0	Yes
20	UAAUAUGGCUAGCUUCGUUGA	UCAACGAAGCUAGCCAUAUUA	0	No
21	AGAGCCCUGUAAUGGUACUGA	UCAGUACCAUUACAGGGCUCU	0	Yes
22	UUCACCUUAUAAUAGUCAGAA	UUCUGACUAUUAUAAGGUGAA	0	Yes
23	CUAUUAAUAGGUGUAGUCGUA	UACGACUACACCUAUUAAUAG	0	Yes
24	AGCGUUAUGGACCAUGAGCAA	UUGCUCAUGGUCCAUAACGCU	0	No
25	CUGAUGCCAUCAUCACGCUCA	UGAGCGUGAUGAUGGCAUCAG	0	No
26	UUGGGAUUAUCCUAAAUGUGA	UCACAUUUAGGAUAAUCCCAA	99.7173	Yes
27	CUCUUGCACAGAAUGGAAUCA	UGAUUCCAUUCUGUGCAAGAG	0	Yes
28	AGUACGAUCGAGGGUACAGCA	UGCUGUACCCUCGAUCGUACU	0	No
29	GAUGUCCUGCUGAAAUAGUUA	UAACUAUUUCAGCAGGACAUC	0	Yes
30	UACUAAGUAUACUAUGAUGGA	UCCAUCAUAGUAUACUUAGUA	0	No
31	ACUCAACUCAACUAAACGAAA	UUUCGUUUAGUUGAGUUGAGU	0	No
32	GCUGCAAUAUUGUUAACGUGA	UCACGUUAACAAUAUUGCAGC	99.554	Yes
33	CACAAGUGUUAUCGUUGUCCA	UGGACAACGAUAACACUUGUG	0	Yes
34	GCACUUCUACUAUAUGCAAGA	UCUUGCAUAUAGUAGAAGUGC	0	No
35	CUCAACUGCACAGUCGACCCA	UGGGUCGACUGUGCAGUUGAG	0	No
36	UAGUCACUAUCUUUAGUUGAA	UUCAACUAAAGAUAGUGACUA	0	No
37	UUGAUAAGAGUGAGUUGACUA	UAGUCAACUCACUCUUAUCAA	0	No
38	UACUAUGAUGGAUUUGUGUUA	UAACACAAAUCCAUCAUAGUA	0	No
39	GGAUGUUGUGGUGUAAAGAUA	UAUCUUUACACCACAACAUCC	0	No
40	GUAGUGAGUAUGAUUAUGUCA	UGACAUAAUCAUACUCACUAC	0	No
41	CUUCAGACUGCCACUCAACCA	UGGUUGAGUGGCAGUCUGAAG	0	No
42	UUAUGGGUUGGGAUUAUCCAA	UUGGAUAAUCCCAACCCAUAA	0	No
43	CGGAGUACGAUCGAGGGUACA	UGUACCCUCGAUCGUACUCCG	0.0125628	No
44	AGCUAGUAUAAGUAGAGUUUA	UAAACUCUACUUAUACUAGCU	0	Yes
45	ACAAGAUUGGAAACCUGGUUA	UAACCAGGUUUCCAAUCUUGU	0	Yes
46	GCCCACUAUGACACAGCUUAA	UUAAGCUGUGUCAUAGUGGGC	0	No
47	CUACUCUUCUCAACUAAACGA	UCGUUUAGUUGAGAAGAGUAG	0	Yes
48	UGACUGAUGUGAAAUGUGCUA	UAGCACAUUUCACAUCAGUCA	0	No
49	GUCGGUGUGCUGCCUUUAUAA	UUAUAAAGGCAGCACACCGAC	0	No
50	GGCGAUUACUCAACAGAAGCA	UGCUUCUGUUGAGUAAUCGCC	0	No
51	GGCAUUUGACAUCUGCAACUA	UAGUUGCAGAUGUCAAAUGCC	0	No
52	ACAUUGGCAAUCCUAAAGGUA	UACCUUUAGGAUUGCCAAUGU	0	No
53	GUGUAAGUGCAGCCCGUCUUA	UAAGACGGGCUGCACUUACAC	94.3467	Yes
54	CAAUCCGCAUCGACCACCAGA	UCUGGUGGUCGAUGCGGAUUG	0	No
55	ACGAGCAGUCCAUAUAUGACA	UGUCAUAUAUGGACUGCUCGU	0	No
56	GAGAUAUGCAUACGAAUAAUA	UAUUAUUCGUAUGCAUAUCUC	0	No
57	GUAGUGGUUGUAUGUAGUAAA	UUUACUACAUACAACCACUAC	0	No
58	UGACGCCCUCCUCCAAAUUUA	UAAAUUUGGAGGAGGGCGUCA	0	No
59	AGUAGUGAUAAGGCUAUAUUA	UAAUAUAGCCUUAUCACUACU	0	No
60	CUCAAGCGUUCGACUUUAUAA	UUAUAAAGUCGAACGCUUGAG	0	No
61	UAGUAUGUGUACUAACUAUGA	UCAUAGUUAGUACACAUACUA	0	Yes
62	GGUACUGGUAUGACUUCACAA	UUGUGAAGUCAUACCAGUACC	0	No
63	AGGCACUUCUACUAUAUGCAA	UUGCAUAUAGUAGAAGUGCCU	0	No
64	UUGGGCCUCUUGUUAGGCAAA	UUUGCCUAACAAGAGGCCCAA	0	No
65	CCCUUUACCUACUCAAUAUAA	UUAUAUUGAGUAGGUAAAGGG	0	No
66	UGCAUACCCAUUGUCUAAGCA	UGCUUAGACAAUGGGUAUGCA	0	Yes
67	CACCCACUGAUAAGCUAGCUA	UAGCUAGCUUAUCAGUGGGUG	0	No
68	GGCUUACUAAAUAUACUAUGA	UCAUAGUAUAUUUAGUAAGCC	0	No
69	GGGUGUACCUCUUAAUGCCAA	UUGGCAUUAAGAGGUACACCC	0	Yes
70	UAUGAGACCUCCUGUUAUAAA	UUUAUAACAGGAGGUCUCAUA	0	No
71	UUGAGUGGGUAUGAGUAAAUA	UAUUUACUCAUACCCACUCAA	0	No
72	GGCCAACGGUGACGUAAAUAA	UUAUUUACGUCACCGUUGGCC	0	No
73	GACUACUCGUAGCCAUAAUAA	UUAUUAUGGCUACGAGUAGUC	0	No
74	UAACGGAGAAGACGAUAAUAA	UUAUUAUCGUCUUCUCCGUUA	0	No
75	CCUGUGUAUCGUCCAAUAUAA	UUAUAUUGGACGAUACACAGG	0	No
76	CCAUUGUCAAACACGUUCAAA	UUUGAACGUGUUUGACAAUGG	0	No
77	ACUUAGGUGGUGCUGUUUGUA	UACAAACAGCACCACCUAAGU	0	Yes
78	UUAAGAAUGUUGACUGGUCUA	UAGACCAGUCAACAUUCUUAA	0	No
79	GUACGCGGGUGUGUGGAAGUA	UACUUCCACACACCCGCGUAC	0	No
80	ACGAGUAAAGGGUUCUAGUGA	UCACUAGAACCCUUUACUCGU	0	No
81	UUCUAGUGCAGCUCGACUAGA	UCUAGUCGAGCUGCACUAGAA	0	No
82	GUUUGUGUGUGUUGAGUAUUA	UAAUACUCAACACACACAAAC	0	No
83	UGAUCUUCCCGAGAAUGAUGA	UCAUCAUUCUCGGGAAGAUCA	0	No
84	CAAUUAUGGAUCCACAGUGUA	UACACUGUGGAUCCAUAAUUG	0	No
85	CAACGUCAUCCGCCAAAUUAA	UUAAUUUGGCGGAUGACGUUG	0	No
86	CUGGUUAUCAUAUAACCAAGA	UCUUGGUUAUAUGAUAACCAG	0	No
87	AGCUUAAUCUUAAGUAUGCUA	UAGCAUACUUAAGAUUAAGCU	0	No
88	GUUCUGGAACUGUAAUGUGGA	UCCACAUUACAGUUCCAGAAC	0	No
89	AGGGUGGUAAGAUUGUUAGUA	UACUAACAAUCUUACCACCCU	0	No
90	GGCUGCAAUAAUUGUAAAUUA	UAAUUUACAAUUAUUGCAGCC	0	No
91	GGAUGGUUAGUGUGAUUAGUA	UACUAAUCACACUAACCAUCC	0	No
92	CACAACUUAACACCAUUAUUA	UAAUAAUGGUGUUAAGUUGUG	0	No
93	CUACUCGUAGCCAUAAUAAUA	UAUUAUUAUGGCUACGAGUAG	0	No
94	GUUGCGCAUGCAUCUUAAUAA	UUAUUAAGAUGCAUGCGCAAC	0	No
95	AGAAGGUCUACCCAAUAAUUA	UAAUUAUUGGGUAGACCUUCU	0	No
96	ACAAUACGACCAGUAUUAUAA	UUAUAAUACUGGUCGUAUUGU	0	No
97	UAAUGGGUUGGGAUUACCCUA	UAGGGUAAUCCCAACCCAUUA	0	No
98	AUAGUCUACUCUUGUGCAGAA	UUCUGCACAAGAGUAGACUAU	98.5239	Yes
99	UUGACAAUGGUUCUAGUAUUA	UAAUACUAGAACCAUUGUCAA	0	No
100	AGGUGAUCUUCCCGAGAAUGA	UCAUUCUCGGGAAGAUCACCU	0	No
